# CAR/Nr1i3 directs T cell adaptation to bile acids in the small intestine

**DOI:** 10.1101/2020.07.30.229864

**Authors:** Mei Lan Chen, Xiangsheng Huang, Hongtao Wang, Courtney Hegner, Yujin Liu, Jinsai Shang, Amber Eliason, HaJeung Park, Blake Frey, Guohui Wang, Sarah A. Mosure, Laura A. Solt, Douglas J. Kojetin, Alex Rodriguez-Palacios, Deborah A. Schady, Casey T. Weaver, Matthew E. Pipkin, David D. Moore, Mark S. Sundrud

## Abstract

Bile acids (BAs) are lipid emulsifying metabolites synthesized in hepatocytes and maintained *in vivo* through enterohepatic circulation between the liver and small intestine^1^. As detergents, BAs can cause toxicity and inflammation in enterohepatic tissues^2^. Nuclear receptors maintain BA homeostasis in hepatocytes and enterocytes^3^, but it is unclear how mucosal immune cells tolerate high BA concentrations in the small intestine lamina propria (siLP). We previously reported that CD4^+^ T effector (Teff) cells upregulate expression of the xenobiotic transporter MDR1/*ABCB1* in the siLP to prevent BA toxicity and suppress Crohn’s disease-like small bowel inflammation^4^. Here, we identify the nuclear xenobiotic receptor, constitutive androstane receptor (CAR/*NR1I3*), as a regulator of MDR1 expression in T cells, and safeguard against BA toxicity and inflammation in the small intestine. CAR was activated and induced large-scale transcriptional reprograming in Teff cells infiltrating the siLP, but not the colon. CAR induced expression of detoxifying enzymes and transporters in siLP Teff cells, as in hepatocytes, but also the key anti-inflammatory cytokine, *Il10*. Accordingly, CAR-deficiency in T cells exacerbated, whereas pharmacologic CAR activation suppressed, BA-driven ileitis in T cell-reconstituted *Rag*^−/−^ mice. These data suggest that CAR acts locally in small intestinal T cells to detoxify BAs and resolve inflammation. Activation of this program offers an unexpected strategy to treat small bowel Crohn’s disease, and provides evidence of lymphocyte sub-specialization within the small intestine.
