## Supplementary Table 1 for "CAR/Nr1i3 directs T cell adaptation to bile acids in the small intestine"

### Sheet: Sheet1
Supplementary Online Table 1
Target gene symbol	shRNAmir	Sequence	Notes
Abcb1a	shAbcb1a-1	TGCTGTTGACAGTGAGCGCAAGGATGAAATTGATAATTTATAGTGAAGCCACAGATGTATAAATTATCAATTTCATCCTTATGCCTACTGCCTCGGA
Abcb1a	shAbcb1a-2	TGCTGTTGACAGTGAGCGCAGTGCTCACTGTCTTCTTTTATAGTGAAGCCACAGATGTATAAAAGAAGACAGTGAGCACTTTGCCTACTGCCTCGGA
Abcb1b	shAbcb1b-1	TGCTGTTGACAGTGAGCGAACACAGACTAGAGGAAATGAATAGTGAAGCCACAGATGTATTCATTTCCTCTAGTCTGTGTCTGCCTACTGCCTCGGA
Abcb1b	shAbcb1b-2	TGCTGTTGACAGTGAGCGCAAACGACAGAATTGTAATTTATAGTGAAGCCACAGATGTATAAATTACAATTCTGTCGTTTATGCCTACTGCCTCGGA
Ahr	shAhr-1	TGCTGTTGACAGTGAGCGACATCCCACTACTTCTAATTTATAGTGAAGCCACAGATGTATAAATTAGAAGTAGTGGGATGCTGCCTACTGCCTCGGA
Ahr	shAhr-2	TGCTGTTGACAGTGAGCGAACGCAGTACAGCTCTGAAATATAGTGAAGCCACAGATGTATATTTCAGAGCTGTACTGCGTCTGCCTACTGCCTCGGA
Ahr	shAhr-3	TGCTGTTGACAGTGAGCGAAGACGCAGTACAGCTCTGAAATAGTGAAGCCACAGATGTATTTCAGAGCTGTACTGCGTCTGTGCCTACTGCCTCGGA
Ar	shAr-1	TGCTGTTGACAGTGAGCGCCAGTGCCAAGGAGTTGTGTAATAGTGAAGCCACAGATGTATTACACAACTCCTTGGCACTGTTGCCTACTGCCTCGGA
Ar	shAr-2	TGCTGTTGACAGTGAGCGCCAGCAGCAGGAGGTAATCTCATAGTGAAGCCACAGATGTATGAGATTACCTCCTGCTGCTGTTGCCTACTGCCTCGGA
Ar	shAr-3	TGCTGTTGACAGTGAGCGCGAGCTGCATCAGTTCACTTTATAGTGAAGCCACAGATGTATAAAGTGAACTGATGCAGCTCTTGCCTACTGCCTCGGA
Blimp	shBlimp-1	TGCTGTTGACAGTGAGCGCGGCCATTCTTTGTAGATAATTTAGTGAAGCCACAGATGTAAATTATCTACAAAGAATGGCCATGCCTACTGCCTCGGA
Cd19	shCd19-1	TGCTGTTGACAGTGAGCGATTCCTCCTCTTTCTTACCTTATAGTGAAGCCACAGATGTATAAGGTAAGAAAGAGGAGGAAGTGCCTACTGCCTCGGA
Cd19	shCd19-2	TGCTGTTGACAGTGAGCGCCCTAGGAGACCTAATGTTTCATAGTGAAGCCACAGATGTATGAAACATTAGGTCTCCTAGGATGCCTACTGCCTCGGA
Cd19	shCd19-3	TGCTGTTGACAGTGAGCGAATCTTGCTAGTGATTGTCAAATAGTGAAGCCACAGATGTATTTGACAATCACTAGCAAGATGTGCCTACTGCCTCGGA
Cd8a	shCd8a-1	TGCTGTTGACAGTGAGCGCCTCCGAATCTTTCCAAAGAAATAGTGAAGCCACAGATGTATTTCTTTGGAAAGATTCGGAGTTGCCTACTGCCTCGGA
Cd8a	shCd8a-2	TGCTGTTGACAGTGAGCGCCCGAATCTTTCCAAAGAAAAATAGTGAAGCCACAGATGTATTTTTCTTTGGAAAGATTCGGATGCCTACTGCCTCGGA
Cd8a	shCd8a-3	TGCTGTTGACAGTGAGCGACAGCCCACCTTCGTTGTCTAATAGTGAAGCCACAGATGTATTAGACAACGAAGGTGGGCTGGTGCCTACTGCCTCGGA
Creb	shCreb-1	TGCTGTTGACAGTGAGCGAAGGAGCAATACAGCTGGCTAATAGTGAAGCCACAGATGTATTAGCCAGCTGTATTGCTCCTCTGCCTACTGCCTCGGA
Creb	shCreb-2	TGCTGTTGACAGTGAGCGCTACTGCCACAAATCAGATTAATAGTGAAGCCACAGATGTATTAATCTGATTTGTGGCAGTAATGCCTACTGCCTCGGA
Creb	shCreb-3	TGCTGTTGACAGTGAGCGCCCAAAACAAAACATTGATTGATAGTGAAGCCACAGATGTATCAATCAATGTTTTGTTTTGGTTGCCTACTGCCTCGGA
Dmrta1	shDmrta1-1	TGCTGTTGACAGTGAGCGCAACAGAGAAACTGTGAGTCATTAGTGAAGCCACAGATGTAATGACTCACAGTTTCTCTGTTTTGCCTACTGCCTCGGA
Dmrta1	shDmrta1-2	TGCTGTTGACAGTGAGCGCCAGGGCTTCATGTCATCTATATAGTGAAGCCACAGATGTATATAGATGACATGAAGCCCTGTTGCCTACTGCCTCGGA
Dmrta1	shDmrta1-3	TGCTGTTGACAGTGAGCGAACCTGGAATCAGGGAATGAAATAGTGAAGCCACAGATGTATTTCATTCCCTGATTCCAGGTCTGCCTACTGCCTCGGA
Dmrta1	shDmrta1-4	TGCTGTTGACAGTGAGCGAAGATTCAACTCTCTACAGTTATAGTGAAGCCACAGATGTATAACTGTAGAGAGTTGAATCTCTGCCTACTGCCTCGGA
Dmrta1	shDmrta1-5	TGCTGTTGACAGTGAGCGCCAGTCCCAACTTTCGAGGTTATAGTGAAGCCACAGATGTATAACCTCGAAAGTTGGGACTGATGCCTACTGCCTCGGA
Egfp	shEgfp-1	TGCTGTTGACAGTGAGCGAAGGCAGAAGTATGCAAAGCATTAGTGAAGCCACAGATGTAATGCTTTGCATACTTCTGCCTGTGCCTACTGCCTCGGA
Egfp	shEgfp-2	TGCTGTTGACAGTGAGCGACACGTGTTGACAATTAATCATTAGTGAAGCCACAGATGTAATGATTAATTGTCAACACGTGCTGCCTACTGCCTCGGA
Eomes	shEomes-1	TGCTGTTGACAGTGAGCGCGAAGAGATTAGTTCCTCCTGATAGTGAAGCCACAGATGTATCAGGAGGAACTAATCTCTTCTTGCCTACTGCCTCGGA
Eomes	shEomes-2	TGCTGTTGACAGTGAGCGCCACACGGATATCACCCAGCTAATAGTGAAGCCACAGATGTATTAGCTGGGTGATATCCGTGTTTGCCTACTGCCTCGGA	1-bp insertion
Eomes	shEomes-3	TGCTGTTGACAGTGAGCGCAGGATATCACCCAGCTAAAGAATAGTGAAGCCACAGATGTATTCTTTAGCTGGGTGATATCCGTGCCTACTGCCTCGGA	1-bp insertion
Eomes	shEomes-4	TGCTGTTGACAGTGAGCGCCAACAACACACAGATGATAGATAGTGAAGCCACAGATGTATCTATCATCTGTGTGTTGTTGTTGCCTACTGCCTCGGA
Eomes	shEomes-5	TGCTGTTGACAGTGAGCGCCATCGGTTCTTATGAATCTGATAGTGAAGCCACAGATGTATCAGATTCATAAGAACCGATGTTGCCTACTGCCTCGGA
Esr1	shEsr1-1	TGCTGTTGACAGTGAGCGCGGACAGGAATCAAGGTAAATATAGTGAAGCCACAGATGTATATTTACCTTGATTCCTGTCCATGCCTACTGCCTCGGA
Esr1	shEsr1-2	TGCTGTTGACAGTGAGCGCCCACCTGATGGCCAAAGCTGATAGTGAAGCCACAGATGTATCAGCTTTGGCCATCAGGTGGATGCCTACTGCCTCGGA
Esr1	shEsr1-3	TGCTGTTGACAGTGAGCGAATGGAGCATCTCTACAACATATAGTGAAGCCACAGATGTATATGTTGTAGAGATGCTCCATGTGCCTACTGCCTCGGA
Esr2	shEsr2-1	TGCTGTTGACAGTGAGCGCGGAGATCAAAAACTCACCATATAGTGAAGCCACAGATGTATATGGTGAGTTTTTGATCTCCATGCCTACTGCCTCGGA
Esr2	shEsr2-2	TGCTGTTGACAGTGAGCGAAGGGTACAAGTCCTCAATCTATAGTGAAGCCACAGATGTATAGATTGAGGACTTGTACCCTCTGCCTACTGCCTCGGA
Esr2	shEsr2-3	TGCTGTTGACAGTGAGCGCCCTGATGCTTCTTTCTCATGATAGTGAAGCCACAGATGTATCATGAGAAAGAAGCATCAGGATGCCTACTGCCTCGGA
Esrra	shEsrra-1	TGCTGTTGACAGTGAGCGCCACTGTCACTGTCTGACCAGATAGTGAAGCCACAGATGTATCTGGTCAGACAGTGACAGTGATGCCTACTGCCTCGGA
Esrra	shEsrra-2	TGCTGTTGACAGTGAGCGATGGCCACTCTCTGTGACCTTATAGTGAAGCCACAGATGTATAAGGTCACAGAGAGTGGCCACTGCCTACTGCCTCGGA
Esrra	shEsrra-3	TGCTGTTGACAGTGAGCGCTCTGACTCTGTGCACATTGAATAGTGAAGCCACAGATGTATTCAATGTGCACAGAGTCAGAATGCCTACTGCCTCGGA
Esrrb	shEsrrb-1	TGCTGTTGACAGTGAGCGACAGGACAAGCTGTATGCTATATAGTGAAGCCACAGATGTATATAGCATACAGCTTGTCCTGCTGCCTACTGCCTCGGA
Esrrb	shEsrrb-2	TGCTGTTGACAGTGAGCGCACATCGAGTACAACTGCCCGATAGTGAAGCCACAGATGTATCGGGCAGTTGTACTCGATGTTTGCCTACTGCCTCGGA
Esrrb	shEsrrb-3	TGCTGTTGACAGTGAGCGATGCAACACTTCTACAGTGTGATAGTGAAGCCACAGATGTATCACACTGTAGAAGTGTTGCACTGCCTACTGCCTCGGA
Esrrb	shEsrrb-4	TGCTGTTGACAGTGAGCGCCAGATTCGATGTACATTGAGATAGTGAAGCCACAGATGTATCTCAATGTACATCGAATCTGATGCCTACTGCCTCGGA
Esrrb	shEsrrb-5	TGCTGTTGACAGTGAGCGCGCCGTGCAACACTTCTACAGATAGTGAAGCCACAGATGTATCTGTAGAAGTGTTGCACGGCTTGCCTACTGCCTCGGA
Esrrg	shEsrrg-1	TGCTGTTGACAGTGAGCGCGGGAGTTACAGTTCAACCATATAGTGAAGCCACAGATGTATATGGTTGAACTGTAACTCCCATGCCTACTGCCTCGGA
Esrrg	shEsrrg-2	TGCTGTTGACAGTGAGCGCCGACACATTGATTCCAGCTGATAGTGAAGCCACAGATGTATCAGCTGGAATCAATGTGTCGATGCCTACTGCCTCGGA
Esrrg	shEsrrg-3	TGCTGTTGACAGTGAGCGACATGCACAAACTTTTTTTGGATAGTGAAGCCACAGATGTATCCAAAAAAAGTTTGTGCATGGTGCCTACTGCCTCGGA
Esrrg	shEsrrg-4	TGCTGTTGACAGTGAGCGCGCAATAGCTCTTGCTAATTCATAGTGAAGCCACAGATGTATGAATTAGCAAGAGCTATTGCTTGCCTACTGCCTCGGA
Hnf4a	shHnf4a-1	TGCTGTTGACAGTGAGCGACGAGACTCCACAGCCATCACATAGTGAAGCCACAGATGTATGTGATGGCTGTGGAGTCTCGGTGCCTACTGCCTCGGA
Hnf4a	shHnf4a-2	TGCTGTTGACAGTGAGCGAAGATCCAGTTCATCAAGCTCTTAGTGAAGCCACAGATGTAAGAGCTTGATGAACTGGATCTGTGCCTACTGCCTCGGA
Hnf4a	shHnf4a-3	TGCTGTTGACAGTGAGCGCCGAACAGATCCAGTTCATCAATAGTGAAGCCACAGATGTATTGATGAACTGGATCTGTTCGATGCCTACTGCCTCGGA
Hnf4a	shHnf4a-4	TGCTGTTGACAGTGAGCGACGACAATGTGTGGTAGACAAATAGTGAAGCCACAGATGTATTTGTCTACCACACATTGTCGGTGCCTACTGCCTCGGA
Hnf4a	shHnf4a-5	TGCTGTTGACAGTGAGCGAATGGGCACCAATGTCATTGTATAGTGAAGCCACAGATGTATACAATGACATTGGTGCCCATGTGCCTACTGCCTCGGA
Hnf4g	shHnf4g-1	TGCTGTTGACAGTGAGCGCGAAGGCCATTGTGTTTTTTGATAGTGAAGCCACAGATGTATCAAAAAACACAATGGCCTTCATGCCTACTGCCTCGGA
Hnf4g	shHnf4g-2	TGCTGTTGACAGTGAGCGCGTCGATTAAGAAAGTGTTTTATAGTGAAGCCACAGATGTATAAAACACTTTCTTAATCGACATGCCTACTGCCTCGGA
Hnf4g	shHnf4g-3	TGCTGTTGACAGTGAGCGCGAACGCGACAGAATCAGTACATAGTGAAGCCACAGATGTATGTACTGATTCTGTCGCGTTCATGCCTACTGCCTCGGA
Hnf4g	shHnf4g-4	TGCTGTTGACAGTGAGCGCGCAAATCAAGCTTCAGTCATATAGTGAAGCCACAGATGTATATGACTGAAGCTTGATTTGCATGCCTACTGCCTCGGA
Ncoa1	shNcoa1-1	TGCTGTTGACAGTGAGCGCCAGATGGATCCTTGTAACACATAGTGAAGCCACAGATGTATGTGTTACAAGGATCCATCTGTTGCCTACTGCCTCGGA
Ncoa1	shNcoa1-2	TGCTGTTGACAGTGAGCGCTGCCGACATAGACACAAGCTATAGTGAAGCCACAGATGTATAGCTTGTGTCTATGTCGGCATTGCCTACTGCCTCGGA
Ncoa1	shNcoa1-3	TGCTGTTGACAGTGAGCGCTAGACAAAGATGAGAAAGATATAGTGAAGCCACAGATGTATATCTTTCTCATCTTTGTCTAATGCCTACTGCCTCGGA
Ncoa1	shNcoa1-4	TGCTGTTGACAGTGAGCGCAGATCAGATACAGCTAATGAATAGTGAAGCCACAGATGTATTCATTAGCTGTATCTGATCTATGCCTACTGCCTCGGA
Ncoa1	shNcoa1-5	TGCTGTTGACAGTGAGCGCCCAGGACAAGAAGACAGAAGATAGTGAAGCCACAGATGTATCTTCTGTCTTCTTGTCCTGGTTGCCTACTGCCTCGGA
Ncoa2	shNcoa2-1	TGCTGTTGACAGTGAGCGCCAGCGGCCAAATTACACCACATAGTGAAGCCACAGATGTATGTGGTGTAATTTGGCCGCTGTTGCCTACTGCCTCGGA
Ncoa2	shNcoa2-2	TGCTGTTGACAGTGAGCGCCCCATGCAAGATCCAAACTTATAGTGAAGCCACAGATGTATAAGTTTGGATCTTGCATGGGATGCCTACTGCCTCGGA
Ncoa2	shNcoa2-3	TGCTGTTGACAGTGAGCGATCGATGGGTTCTTCTTCGTTATAGTGAAGCCACAGATGTATAACGAAGAAGAACCCATCGAGTGCCTACTGCCTCGGA
Ncoa2	shNcoa2-4	TGCTGTTGACAGTGAGCGCAGCAACCACTCCTCAGGGTAATAGTGAAGCCACAGATGTATTACCCTGAGGAGTGGTTGCTTTGCCTACTGCCTCGGA
Ncoa2	shNcoa2-5	TGCTGTTGACAGTGAGCGCGAGAGCAGAATGTATGTGTAATAGTGAAGCCACAGATGTATTACACATACATTCTGCTCTCTTGCCTACTGCCTCGGA
Ncoa2	shNcoa2-6	TGCTGTTGACAGTGAGCGCGCAGAACAGTCAGTTACCACATAGTGAAGCCACAGATGTATGTGGTAACTGACTGTTCTGCATGCCTACTGCCTCGGA
Ncoa3	shNcoa3-1	TGCTGTTGACAGTGAGCGCTGAAAACACACGACATTTTGATAGTGAAGCCACAGATGTATCAAAATGTCGTGTGTTTTCATTGCCTACTGCCTCGGA
Ncoa3	shNcoa3-2	TGCTGTTGACAGTGAGCGAGAGCAGGAGAGCAAGTACATATAGTGAAGCCACAGATGTATATGTACTTGCTCTCCTGCTCCTGCCTACTGCCTCGGA
Ncoa3	shNcoa3-3	TGCTGTTGACAGTGAGCGCGGAGAGCAAGTACATAGAGGATAGTGAAGCCACAGATGTATCCTCTATGTACTTGCTCTCCTTGCCTACTGCCTCGGA
Ncoa3	shNcoa3-4	TGCTGTTGACAGTGAGCGCAGATGCCATTCTTGGAGATTATAGTGAAGCCACAGATGTATAATCTCCAAGAATGGCATCTATGCCTACTGCCTCGGA
Ncoa3	shNcoa3-5	TGCTGTTGACAGTGAGCGAAGTCACCATCGTTTAACTCTATAGTGAAGCCACAGATGTATAGAGTTAAACGATGGTGACTGTGCCTACTGCCTCGGA
Ncoa4	shNcoa4-1	TGCTGTTGACAGTGAGCGCCAGACTTCAGAGAATAGTCAATAGTGAAGCCACAGATGTATTGACTATTCTCTGAAGTCTGTTGCCTACTGCCTCGGA
Ncoa4	shNcoa4-2	TGCTGTTGACAGTGAGCGCTCAACTGTCCTACTCTTTGAATAGTGAAGCCACAGATGTATTCAAAGAGTAGGACAGTTGAATGCCTACTGCCTCGGA
Ncoa4	shNcoa4-3	TGCTGTTGACAGTGAGCGATACAGTAATAGAGAAACTCTATAGTGAAGCCACAGATGTATAGAGTTTCTCTATTACTGTAGTGCCTACTGCCTCGGA
Ncoa4	shNcoa4-4	TGCTGTTGACAGTGAGCGACAGCGAGAAGTTTAAACTCTATAGTGAAGCCACAGATGTATAGAGTTTAAACTTCTCGCTGGTGCCTACTGCCTCGGA
Ncoa4	shNcoa4-5	TGCTGTTGACAGTGAGCGCCCAGCGAGAAGTTTAAACTCATAGTGAAGCCACAGATGTATGAGTTTAAACTTCTCGCTGGTTGCCTACTGCCTCGGA
Ncoa5	shNcoa5-1	TGCTGTTGACAGTGAGCGCCTGTCGAGAAAAGGAACGTGATAGTGAAGCCACAGATGTATCACGTTCCTTTTCTCGACAGTTGCCTACTGCCTCGGA
Ncoa5	shNcoa5-2	TGCTGTTGACAGTGAGCGATCAGTTATTGTGGTCAACAAATAGTGAAGCCACAGATGTATTTGTTGACCACAATAACTGAGTGCCTACTGCCTCGGA
Ncoa5	shNcoa5-3	TGCTGTTGACAGTGAGCGCGACCGGTACAGAGATAGCTTATAGTGAAGCCACAGATGTATAAGCTATCTCTGTACCGGTCATGCCTACTGCCTCGGA
Ncoa6	shNcoa6-1	TGCTGTTGACAGTGAGCGACCAGCAACAAGGAACTTTGAATAGTGAAGCCACAGATGTATTCAAAGTTCCTTGTTGCTGGGTGCCTACTGCCTCGGA
Ncoa6	shNcoa6-2	TGCTGTTGACAGTGAGCGATGCCACCTAATTTCATGGTGATAGTGAAGCCACAGATGTATCACCATGAAATTAGGTGGCACTGCCTACTGCCTCGGA
Ncoa6	shNcoa6-3	TGCTGTTGACAGTGAGCGAGATTCTCTCCGTTCAGATTGATAGTGAAGCCACAGATGTATCAATCTGAACGGAGAGAATCCTGCCTACTGCCTCGGA
Ncoa7	shNcoa7-1	TGCTGTTGACAGTGAGCGAAAGAGGGACTGCCTATCCTAATAGTGAAGCCACAGATGTATTAGGATAGGCAGTCCCTCTTCTGCCTACTGCCTCGGA
Ncoa7	shNcoa7-2	TGCTGTTGACAGTGAGCGATAGATGCTGATTTATATCATATAGTGAAGCCACAGATGTATATGATATAAATCAGCATCTAGTGCCTACTGCCTCGGA
Ncoa7	shNcoa7-3	TGCTGTTGACAGTGAGCGCGCAACTCTTGCAGTACTTTTATAGTGAAGCCACAGATGTATAAAAGTACTGCAAGAGTTGCTTGCCTACTGCCTCGGA
Nr0b1	shNr0b1-1	TGCTGTTGACAGTGAGCGCGCAGTCAGCATGGATGATATATAGTGAAGCCACAGATGTATATATCATCCATGCTGACTGCATGCCTACTGCCTCGGA
Nr0b1	shNr0b1-2	TGCTGTTGACAGTGAGCGAGCAGCATCCTCTACAATCTAATAGTGAAGCCACAGATGTATTAGATTGTAGAGGATGCTGCCTGCCTACTGCCTCGGA
Nr0b1	shNr0b1-3	TGCTGTTGACAGTGAGCGCTGACACCAAAGAGTATGCCTATAGTGAAGCCACAGATGTATAGGCATACTCTTTGGTGTCAATGCCTACTGCCTCGGA
Nr0b1	shNr0b1-4	TGCTGTTGACAGTGAGCGAAGGGTGGCATCCTCTACTCTATAGTGAAGCCACAGATGTATAGAGTAGAGGATGCCACCCTGTGCCTACTGCCTCGGA
Nr0b2	shNr0b2-1	TGCTGTTGACAGTGAGCGACCTTCTGGTAGATCTCTTCTATAGTGAAGCCACAGATGTATAGAAGAGATCTACCAGAAGGGTGCCTACTGCCTCGGA
Nr0b2	shNr0b2-2	TGCTGTTGACAGTGAGCGAGCACGATCCTCTTCAACCCAATAGTGAAGCCACAGATGTATTGGGTTGAAGAGGATCGTGCCTGCCTACTGCCTCGGA
Nr0b2	shNr0b2-3	TGCTGTTGACAGTGAGCGCCCGACTATTCTGTATGCACTATAGTGAAGCCACAGATGTATAGTGCATACAGAATAGTCGGATGCCTACTGCCTCGGA
Nr1d1	shNr1d1-1	TGCTGTTGACAGTGAGCGCGCAGGAGATCTGGGAAGACTTTAGTGAAGCCACAGATGTAAAGTCTTCCCAGATCTCCTGCATGCCTACTGCCTCGGA
Nr1d1	shNr1d1-2	TGCTGTTGACAGTGAGCGCACAGAATATCCAGTACAAACATAGTGAAGCCACAGATGTATGTTTGTACTGGATATTCTGTTTGCCTACTGCCTCGGA
Nr1d1	shNr1d1-3	TGCTGTTGACAGTGAGCGACCGGAGCATCCAACAGAATAATAGTGAAGCCACAGATGTATTATTCTGTTGGATGCTCCGGCTGCCTACTGCCTCGGA
Nr1d2	shNr1d2-1	TGCTGTTGACAGTGAGCGCCTGAGGAACTCTTGGCCTTTATAGTGAAGCCACAGATGTATAAAGGCCAAGAGTTCCTCAGATGCCTACTGCCTCGGA
Nr1d2	shNr1d2-2	TGCTGTTGACAGTGAGCGCTCCCAGGAACATGGAGCAATATAGTGAAGCCACAGATGTATATTGCTCCATGTTCCTGGGAATGCCTACTGCCTCGGA
Nr1d2	shNr1d2-3	TGCTGTTGACAGTGAGCGCCATGCACTCTGAGGAACTCTATAGTGAAGCCACAGATGTATAGAGTTCCTCAGAGTGCATGTTGCCTACTGCCTCGGA
Nr1h2	shNr1h2-1	TGCTGTTGACAGTGAGCGAGACGATGCAGAGTATGCCTTATAGTGAAGCCACAGATGTATAAGGCATACTCTGCATCGTCCTGCCTACTGCCTCGGA
Nr1h2	shNr1h2-2	TGCTGTTGACAGTGAGCGCGCAGAGTATGCCTTGCTTATATAGTGAAGCCACAGATGTATATAAGCAAGGCATACTCTGCATGCCTACTGCCTCGGA
Nr1h2	shNr1h2-3	TGCTGTTGACAGTGAGCGACATCAACATCTTCTCAGCCGATAGTGAAGCCACAGATGTATCGGCTGAGAAGATGTTGATGGTGCCTACTGCCTCGGA
Nr1h3	shNr1h3-1	TGCTGTTGACAGTGAGCGATGATGTTTCTCCTGATTCTGATAGTGAAGCCACAGATGTATCAGAATCAGGAGAAACATCAGTGCCTACTGCCTCGGA
Nr1h3	shNr1h3-2	TGCTGTTGACAGTGAGCGATGAGAGCATCACCTTCCTCAATAGTGAAGCCACAGATGTATTGAGGAAGGTGATGCTCTCACTGCCTACTGCCTCGGA
Nr1h3	shNr1h3-3	TGCTGTTGACAGTGAGCGATCAAGGACTTCAGTTACAACATAGTGAAGCCACAGATGTATGTTGTAACTGAAGTCCTTGAGTGCCTACTGCCTCGGA
Nr1h4	shNr1h4-1	TGCTGTTGACAGTGAGCGACAGACCTGTTGGAAGAAAGAATAGTGAAGCCACAGATGTATTCTTTCTTCCAACAGGTCTGCTGCCTACTGCCTCGGA
Nr1h4	shNr1h4-2	TGCTGTTGACAGTGAGCGCGCAGAAGAAAATTTTCTCATATAGTGAAGCCACAGATGTATATGAGAAAATTTTCTTCTGCATGCCTACTGCCTCGGA
Nr1h4	shNr1h4-3	TGCTGTTGACAGTGAGCGAGCTGATCAGACAGCTAATGAATAGTGAAGCCACAGATGTATTCATTAGCTGTCTGATCAGCGTGCCTACTGCCTCGGA
Nr1i2	shNr1i2-1	TGCTGTTGACAGTGAGCGCCACAACTTTCTCCCACTTCAATAGTGAAGCCACAGATGTATTGAAGTGGGAGAAAGTTGTGTTGCCTACTGCCTCGGA
Nr1i2	shNr1i2-2	TGCTGTTGACAGTGAGCGAAAGGCCTACATTGAGTGTAGTTAGTGAAGCCACAGATGTAACTACACTCAATGTAGGCCTTCTGCCTACTGCCTCGGA
Nr1i2	shNr1i2-3	TGCTGTTGACAGTGAGCGCAAGGAGGAGTATGTGCTGATATAGTGAAGCCACAGATGTATATCAGCACATACTCCTCCTTATGCCTACTGCCTCGGA
Nr1i2	shNr1i2-4	TGCTGTTGACAGTGAGCGCCAGATGCAAACCTTTGACACATAGTGAAGCCACAGATGTATGTGTCAAAGGTTTGCATCTGATGCCTACTGCCTCGGA
Nr1i2	shNr1i2-5	TGCTGTTGACAGTGAGCGCAGAGATGATCATGTCCGATGATAGTGAAGCCACAGATGTATCATCGGACATGATCATCTCTTTGCCTACTGCCTCGGA
Nr1i2	shNr1i2-6	TGCTGTTGACAGTGAGCGCCACAACTTTCTCCCACTTCAATAGTGAAGCCACAGATGTATTGAAGTGGGAGAAAGTTGTGTTGCCTACTGCCTCGGA
Nr1i2	shNr1i2-7	TGCTGTTGACAGTGAGCGCAAGGAGGAGTATGTGCTGATATAGTGAAGCCACAGATGTATATCAGCACATACTCCTCCTTATGCCTACTGCCTCGGA
Nr1i2	shNr1i2-8	TGCTGTTGACAGTGAGCGAAAGGCCTACATTGAGTGTAGTTAGTGAAGCCACAGATGTAACTACACTCAATGTAGGCCTTCTGCCTACTGCCTCGGA
Nr1i3	shNr1i3-1	TGCTGTTGACAGTGAGCGCGCAGGTTGCAGAAGTGTCTAATAGTGAAGCCACAGATGTATTAGACACTTCTGCAACCTGCATGCCTACTGCCTCGGA
Nr1i3	shNr1i3-2	TGCTGTTGACAGTGAGCGCCAGCTACAAGAGGAGATGGCATAGTGAAGCCACAGATGTATGCCATCTCCTCTTGTAGCTGATGCCTACTGCCTCGGA
Nr1i3	shNr1i3-3	TGCTGTTGACAGTGAGCGACGCTGATTCTGAACAACCACATAGTGAAGCCACAGATGTATGTGGTTGTTCAGAATCAGCGCTGCCTACTGCCTCGGA
Nr1i3	shNr1i3-4	TGCTGTTGACAGTGAGCGCACACTACGTTCTGTCTTCAAATAGTGAAGCCACAGATGTATTTGAAGACAGAACGTAGTGTTTGCCTACTGCCTCGGA
Nr1i3	shNr1i3-5	TGCTGTTGACAGTGAGCGCGGACCAGATCTCCCTTCTCAATAGTGAAGCCACAGATGTATTGAGAAGGGAGATCTGGTCCTTGCCTACTGCCTCGGA
Nr2c1	shNr2c1-1	TGCTGTTGACAGTGAGCGCTGGAGCACATCTTCAAGCTAATAGTGAAGCCACAGATGTATTAGCTTGAAGATGTGCTCCATTGCCTACTGCCTCGGA
Nr2c1	shNr2c1-2	TGCTGTTGACAGTGAGCGAAGGACATATCCAGATGACACATAGTGAAGCCACAGATGTATGTGTCATCTGGATATGTCCTGTGCCTACTGCCTCGGA
Nr2c1	shNr2c1-3	TGCTGTTGACAGTGAGCGCCAGGAGTTCTGCAACAGCATATAGTGAAGCCACAGATGTATATGCTGTTGCAGAACTCCTGTTGCCTACTGCCTCGGA
Nr2c2	shNr2c2-1	TGCTGTTGACAGTGAGCGACAGGAGTTCTGTAACAGCATATAGTGAAGCCACAGATGTATATGCTGTTACAGAACTCCTGCTGCCTACTGCCTCGGA
Nr2c2	shNr2c2-2	TGCTGTTGACAGTGAGCGCCAGCAGAGATCAGTCAACACATAGTGAAGCCACAGATGTATGTGTTGACTGATCTCTGCTGATGCCTACTGCCTCGGA
Nr2c2	shNr2c2-3	TGCTGTTGACAGTGAGCGCCAGCGCATTCAGATTGTAACATAGTGAAGCCACAGATGTATGTTACAATCTGAATGCGCTGATGCCTACTGCCTCGGA
Nr2e1	shNr2e1-1	TGCTGTTGACAGTGAGCGCGGAGAGAACTGTTTGTTCTAATAGTGAAGCCACAGATGTATTAGAACAAACAGTTCTCTCCATGCCTACTGCCTCGGA
Nr2e1	shNr2e1-2	TGCTGTTGACAGTGAGCGCAGATGAGGCTCAGCTAACTCATAGTGAAGCCACAGATGTATGAGTTAGCTGAGCCTCATCTTTGCCTACTGCCTCGGA
Nr2e1	shNr2e1-3	TGCTGTTGACAGTGAGCGACAGAAGCTGAACAAGATCATATAGTGAAGCCACAGATGTATATGATCTTGTTCAGCTTCTGGTGCCTACTGCCTCGGA
Nr2e3	shNr2e3-1	TGCTGTTGACAGTGAGCGCGGATCCCACAGAGTTTGCCTATAGTGAAGCCACAGATGTATAGGCAAACTCTGTGGGATCCATGCCTACTGCCTCGGA
Nr2e3	shNr2e3-2	TGCTGTTGACAGTGAGCGAAAGCAGGCATGAACCAAGATATAGTGAAGCCACAGATGTATATCTTGGTTCATGCCTGCTTGTGCCTACTGCCTCGGA
Nr2e3	shNr2e3-3	TGCTGTTGACAGTGAGCGACCACAGAGTTTGCCTGCCTGATAGTGAAGCCACAGATGTATCAGGCAGGCAAACTCTGTGGGTGCCTACTGCCTCGGA
Nr2e3	shNr2e3-4	TGCTGTTGACAGTGAGCGAGCAGTGGATCCCACAGAGTTATAGTGAAGCCACAGATGTATAACTCTGTGGGATCCACTGCCTGCCTACTGCCTCGGA
Nr2e3	shNr2e3-5	TGCTGTTGACAGTGAGCGATGAGCGCATTGAGCTTCTCTATAGTGAAGCCACAGATGTATAGAGAAGCTCAATGCGCTCAGTGCCTACTGCCTCGGA
Nr2f1	shNr2f1-1	TGCTGTTGACAGTGAGCGATCAGGGAGCAGTTTCAACTGATAGTGAAGCCACAGATGTATCAGTTGAAACTGCTCCCTGACTGCCTACTGCCTCGGA
Nr2f1	shNr2f1-2	TGCTGTTGACAGTGAGCGCTCGAGCAACTCTTCTTCGTAATAGTGAAGCCACAGATGTATTACGAAGAAGAGTTGCTCGATTGCCTACTGCCTCGGA
Nr2f1	shNr2f1-3	TGCTGTTGACAGTGAGCGCGCCGAGTACAGCTGCCTCAAATAGTGAAGCCACAGATGTATTTGAGGCAGCTGTACTCGGCATGCCTACTGCCTCGGA
Nr2f1	shNr2f1-4	TGCTGTTGACAGTGAGCGACTCTGTCATCGAGCAACTCTATAGTGAAGCCACAGATGTATAGAGTTGCTCGATGACAGAGGTGCCTACTGCCTCGGA
Nr2f2	shNr2f2-1	TGCTGTTGACAGTGAGCGAGCATCGAGAACATTTGCGAAATAGTGAAGCCACAGATGTATTTCGCAAATGTTCTCGATGCCTGCCTACTGCCTCGGA
Nr2f2	shNr2f2-2	TGCTGTTGACAGTGAGCGACTCAGTCATAGAGCAATTGTATAGTGAAGCCACAGATGTATACAATTGCTCTATGACTGAGGTGCCTACTGCCTCGGA
Nr2f2	shNr2f2-3	TGCTGTTGACAGTGAGCGATCAGTCATAGAGCAATTGTTATAGTGAAGCCACAGATGTATAACAATTGCTCTATGACTGAGTGCCTACTGCCTCGGA
Nr2f2	shNr2f2-4	TGCTGTTGACAGTGAGCGCGGAGCGAGCTGTTCGTGTTGATAGTGAAGCCACAGATGTATCAACACGAACAGCTCGCTCCATGCCTACTGCCTCGGA
Nr2f6	shNr2f6-1	TGCTGTTGACAGTGAGCGAAGTGTCCGAGCTGATTGCGCATAGTGAAGCCACAGATGTATGCGCAATCAGCTCGGACACTGTGCCTACTGCCTCGGA
Nr2f6	shNr2f6-2	TGCTGTTGACAGTGAGCGAACAAGTCCAGTGGAAAGCATATAGTGAAGCCACAGATGTATATGCTTTCCACTGGACTTGTCTGCCTACTGCCTCGGA
Nr2f6	shNr2f6-3	TGCTGTTGACAGTGAGCGACATCCCTCATCTCCCAGCTCATAGTGAAGCCACAGATGTATGAGCTGGGAGATGAGGGATGCTGCCTACTGCCTCGGA
Nr2f6	shNr2f6-4	TGCTGTTGACAGTGAGCGCGGAAAGCATTACGGCGTGTTCTAGTGAAGCCACAGATGTAGAACACGCCGTAATGCTTTCCATGCCTACTGCCTCGGA
Nr2f6	shNr2f6-5	TGCTGTTGACAGTGAGCGATACTGGGCATCGACAACGTGATAGTGAAGCCACAGATGTATCACGTTGTCGATGCCCAGTACTGCCTACTGCCTCGGA
Nr2f6	shNr2f6-6	TGCTGTTGACAGTGAGCGCGCCTGTGGCCTTTCTGACCCATAGTGAAGCCACAGATGTATGGGTCAGAAAGGCCACAGGCATGCCTACTGCCTCGGA
Nr3c1	shNr3c1-1	TGCTGTTGACAGTGAGCGAGGAGAAGATGATCCATTCCTTTAGTGAAGCCACAGATGTAAAGGAATGGATCATCTTCTCCCTGCCTACTGCCTCGGA
Nr3c1	shNr3c1-2	TGCTGTTGACAGTGAGCGCGCAGGATCAGAAGCCTGTTTTTAGTGAAGCCACAGATGTAAAAACAGGCTTCTGATCCTGCTTGCCTACTGCCTCGGA
Nr3c1	shNr3c1-3	TGCTGTTGACAGTGAGCGAGAGGACAGATGTACCACTATATAGTGAAGCCACAGATGTATATAGTGGTACATCTGTCCTCCTGCCTACTGCCTCGGA
Nr3c2	shNr3c2-1	TGCTGTTGACAGTGAGCGACCAGTGCACAGTCCCATCACATAGTGAAGCCACAGATGTATGTGATGGGACTGTGCACTGGGTGCCTACTGCCTCGGA
Nr3c2	shNr3c2-2	TGCTGTTGACAGTGAGCGCTGAGGACAAATTACATCAAAATAGTGAAGCCACAGATGTATTTTGATGTAATTTGTCCTCATTGCCTACTGCCTCGGA
Nr3c2	shNr3c2-3	TGCTGTTGACAGTGAGCGCGAGATGCCGAGTACACTTATATAGTGAAGCCACAGATGTATATAAGTGTACTCGGCATCTCTTGCCTACTGCCTCGGA
Nr4a1	shNr4a1-1	TGCTGTTGACAGTGAGCGACCCTACCAATCTTCTCACTTATAGTGAAGCCACAGATGTATAAGTGAGAAGATTGGTAGGGGTGCCTACTGCCTCGGA
Nr4a1	shNr4a1-2	TGCTGTTGACAGTGAGCGACCCTTGAGTTCGGCAAGCCTATAGTGAAGCCACAGATGTATAGGCTTGCCGAACTCAAGGGCTGCCTACTGCCTCGGA
Nr4a1	shNr4a1-3	TGCTGTTGACAGTGAGCGAACGTGCAACAATTTTATGACATAGTGAAGCCACAGATGTATGTCATAAAATTGTTGCACGTCTGCCTACTGCCTCGGA
Nr4a1	shNr4a1-4	TGCTGTTGACAGTGAGCGACGGTGACGTGCAACAATTTTATAGTGAAGCCACAGATGTATAAAATTGTTGCACGTCACCGGTGCCTACTGCCTCGGA
Nr4a2	shNr4a2-1	TGCTGTTGACAGTGAGCGATGGGACGATCCGGGCTCCCTATAGTGAAGCCACAGATGTATAGGGAGCCCGGATCGTCCCACTGCCTACTGCCTCGGA
Nr4a2	shNr4a2-2	TGCTGTTGACAGTGAGCGAAACATCGACATTTCTGCCTTATAGTGAAGCCACAGATGTATAAGGCAGAAATGTCGATGTTCTGCCTACTGCCTCGGA
Nr4a2	shNr4a2-3	TGCTGTTGACAGTGAGCGATGGTTCGCACGGACAGTTTAATAGTGAAGCCACAGATGTATTAAACTGTCCGTGCGAACCACTGCCTACTGCCTCGGA
Nr4a3	shNr4a3-1	TGCTGTTGACAGTGAGCGATGAGCACGTGCAACAGTTCTATAGTGAAGCCACAGATGTATAGAACTGTTGCACGTGCTCAGTGCCTACTGCCTCGGA
Nr4a3	shNr4a3-2	TGCTGTTGACAGTGAGCGATGCAACAGTTCTACAACCTTATAGTGAAGCCACAGATGTATAAGGTTGTAGAACTGTTGCACTGCCTACTGCCTCGGA
Nr4a3	shNr4a3-3	TGCTGTTGACAGTGAGCGCCCTGAAGCTAGAGGACTTGGATAGTGAAGCCACAGATGTATCCAAGTCCTCTAGCTTCAGGTTGCCTACTGCCTCGGA
Nr5a1	shNr5a1-1	TGCTGTTGACAGTGAGCGCCAGTCCAGAACAACAAGCATATAGTGAAGCCACAGATGTATATGCTTGTTGTTCTGGACTGTTGCCTACTGCCTCGGA
Nr5a1	shNr5a1-2	TGCTGTTGACAGTGAGCGCCACTGCTGCAGAACTGTTGGATAGTGAAGCCACAGATGTATCCAACAGTTCTGCAGCAGTGTTGCCTACTGCCTCGGA
Nr5a1	shNr5a1-3	TGCTGTTGACAGTGAGCGCCCGCACCATCAAGTCTGAGTATAGTGAAGCCACAGATGTATACTCAGACTTGATGGTGCGGTTGCCTACTGCCTCGGA
Nr5a1	shNr5a1-4	TGCTGTTGACAGTGAGCGAGCCAGGAGTTCGTCTGTCTCATAGTGAAGCCACAGATGTATGAGACAGACGAACTCCTGGCGTGCCTACTGCCTCGGA
Nr5a2	shNr5a2-1	TGCTGTTGACAGTGAGCGAAGACCCTGTTCTCCATTGTTATAGTGAAGCCACAGATGTATAACAATGGAGAACAGGGTCTGTGCCTACTGCCTCGGA
Nr5a2	shNr5a2-2	TGCTGTTGACAGTGAGCGCGATACTGGAACTTTTGAAGTATAGTGAAGCCACAGATGTATACTTCAAAAGTTCCAGTATCATGCCTACTGCCTCGGA
Nr5a2	shNr5a2-3	TGCTGTTGACAGTGAGCGAAAGGGACAATCTTCCTGGTTATAGTGAAGCCACAGATGTATAACCAGGAAGATTGTCCCTTCTGCCTACTGCCTCGGA
Nr6a1	shNr6a1-1	TGCTGTTGACAGTGAGCGCCAGTCCTACAGTCTGATTCAATAGTGAAGCCACAGATGTATTGAATCAGACTGTAGGACTGATGCCTACTGCCTCGGA
Nr6a1	shNr6a1-2	TGCTGTTGACAGTGAGCGCCACAGCCAAGTACTCACCCTATAGTGAAGCCACAGATGTATAGGGTGAGTACTTGGCTGTGATGCCTACTGCCTCGGA
Nr6a1	shNr6a1-3	TGCTGTTGACAGTGAGCGAAGAGGAACAGATGTCAGTACATAGTGAAGCCACAGATGTATGTACTGACATCTGTTCCTCTGTGCCTACTGCCTCGGA
Nr6a1	shNr6a1-4	TGCTGTTGACAGTGAGCGCGAAAGCAATTAACTTCCTGAATAGTGAAGCCACAGATGTATTCAGGAAGTTAATTGCTTTCATGCCTACTGCCTCGGA
Pgr	shPgr-1	TGCTGTTGACAGTGAGCGAAGCTTGCATGATCTTGTGAAATAGTGAAGCCACAGATGTATTTCACAAGATCATGCAAGCTGTGCCTACTGCCTCGGA
Pgr	shPgr-2	TGCTGTTGACAGTGAGCGCGCTCCACCTGTACTGCTTGAATAGTGAAGCCACAGATGTATTCAAGCAGTACAGGTGGAGCTTGCCTACTGCCTCGGA
Pgr	shPgr-3	TGCTGTTGACAGTGAGCGACCTGACACTTCCAGCTCTTTATAGTGAAGCCACAGATGTATAAAGAGCTGGAAGTGTCAGGCTGCCTACTGCCTCGGA
Pgr	shPgr-4	TGCTGTTGACAGTGAGCGCTGACCAGATAACCCTGATTCATAGTGAAGCCACAGATGTATGAATCAGGGTTATCTGGTCATTGCCTACTGCCTCGGA
Pgr	shPgr-5	TGCTGTTGACAGTGAGCGAGAAATGATGTCTGAAGTTATATAGTGAAGCCACAGATGTATATAACTTCAGACATCATTTCCTGCCTACTGCCTCGGA
Pgr	shPgr-6	TGCTGTTGACAGTGAGCGCAGAGGACGTGTTCCCTCTTTATAGTGAAGCCACAGATGTATAAAGAGGGAACACGTCCTCTTTGCCTACTGCCTCGGA
Ppara	shPpara-1	TGCTGTTGACAGTGAGCGCCCAGATGACACCTTCCTCTTATAGTGAAGCCACAGATGTATAAGAGGAAGGTGTCATCTGGATGCCTACTGCCTCGGA
Ppara	shPpara-2	TGCTGTTGACAGTGAGCGCGACAGTGACATTTCCCTGTTATAGTGAAGCCACAGATGTATAACAGGGAAATGTCACTGTCATGCCTACTGCCTCGGA
Ppara	shPpara-3	TGCTGTTGACAGTGAGCGCCAGTGACATTTCCCTGTTTGATAGTGAAGCCACAGATGTATCAAACAGGGAAATGTCACTGTTGCCTACTGCCTCGGA
Ppard	shPpard-1	TGCTGTTGACAGTGAGCGCCGCGGCCATCATTCTGTGTGATAGTGAAGCCACAGATGTATCACACAGAATGATGGCCGCGATGCCTACTGCCTCGGA
Ppard	shPpard-2	TGCTGTTGACAGTGAGCGCGACATCATTGAGCCCAAGTTATAGTGAAGCCACAGATGTATAACTTGGGCTCAATGATGTCATGCCTACTGCCTCGGA
Ppard	shPpard-3	TGCTGTTGACAGTGAGCGCACAACGAGATCAGTGTGCACATAGTGAAGCCACAGATGTATGTGCACACTGATCTCGTTGTATGCCTACTGCCTCGGA
Ppard	shPpard-4	TGCTGTTGACAGTGAGCGCCAACGCCTACCTGAAAAACTATAGTGAAGCCACAGATGTATAGTTTTTCAGGTAGGCGTTGTTGCCTACTGCCTCGGA
Ppard	shPpard-5	TGCTGTTGACAGTGAGCGAGCCCTACAACGAGATCAGTGATAGTGAAGCCACAGATGTATCACTGATCTCGTTGTAGGGCGTGCCTACTGCCTCGGA
Ppard	shPpard-6	TGCTGTTGACAGTGAGCGAAAGCCCTTCAGTGACATCATATAGTGAAGCCACAGATGTATATGATGTCACTGAAGGGCTTGTGCCTACTGCCTCGGA
Ppard	shPpard-7	TGCTGTTGACAGTGAGCGACGACCTGAAGGCCTTCTCTAATAGTGAAGCCACAGATGTATTAGAGAAGGCCTTCAGGTCGGTGCCTACTGCCTCGGA
Pparg	shPparg-1	TGCTGTTGACAGTGAGCGCAACCTTGATTTGAATGACCAATAGTGAAGCCACAGATGTATTGGTCATTCAAATCAAGGTTATGCCTACTGCCTCGGA
Pparg	shPparg-2	TGCTGTTGACAGTGAGCGCCTACGACATGAATTCCTTAAATAGTGAAGCCACAGATGTATTTAAGGAATTCATGTCGTAGATGCCTACTGCCTCGGA
Pparg	shPparg-3	TGCTGTTGACAGTGAGCGCGATCTACAAGGACTTGTATTATAGTGAAGCCACAGATGTATAATACAAGTCCTTGTAGATCTTGCCTACTGCCTCGGA
Pparg	shPparg-4	TGCTGTTGACAGTGAGCGCCTGCAGCTCAAGCTGAATCAATAGTGAAGCCACAGATGTATTGATTCAGCTTGAGCTGCAGTTGCCTACTGCCTCGGA
Pparg	shPparg-5	TGCTGTTGACAGTGAGCGCGCACTGGAATTAGATGACAGATAGTGAAGCCACAGATGTATCTGTCATCTAATTCCAGTGCATGCCTACTGCCTCGGA
Ppargc1a	shPpargc1a-1	TGCTGTTGACAGTGAGCGCCACGAGGAAAGGAAGACTAAATAGTGAAGCCACAGATGTATTTAGTCTTCCTTTCCTCGTGTTGCCTACTGCCTCGGA
Ppargc1a	shPpargc1a-2	TGCTGTTGACAGTGAGCGACCTATTCATTGTTCGATGTGATAGTGAAGCCACAGATGTATCACATCGAACAATGAATAGGGTGCCTACTGCCTCGGA
Ppargc1a	shPpargc1a-3	TGCTGTTGACAGTGAGCGAACACGAGGAAAGGAAGACTAATAGTGAAGCCACAGATGTATTAGTCTTCCTTTCCTCGTGTCTGCCTACTGCCTCGGA
Ppargc1b	shPpargc1b-1	TGCTGTTGACAGTGAGCGAGAGGAGGATGTGAGGGCCATATAGTGAAGCCACAGATGTATATGGCCCTCACATCCTCCTCGTGCCTACTGCCTCGGA
Ppargc1b	shPpargc1b-2	TGCTGTTGACAGTGAGCGACCCGATGACTCCGAGCTCTTATAGTGAAGCCACAGATGTATAAGAGCTCGGAGTCATCGGGGTGCCTACTGCCTCGGA
Ppargc1b	shPpargc1b-3	TGCTGTTGACAGTGAGCGAACTCCGAGCTCTTCCAGATTATAGTGAAGCCACAGATGTATAATCTGGAAGAGCTCGGAGTCTGCCTACTGCCTCGGA
Rara	shRara-1	TGCTGTTGACAGTGAGCGCACGGGTGATCACATTGAAGAATAGTGAAGCCACAGATGTATTCTTCAATGTGATCACCCGTTTGCCTACTGCCTCGGA
Rara	shRara-2	TGCTGTTGACAGTGAGCGATGAACGGGTGATCACATTGAATAGTGAAGCCACAGATGTATTCAATGTGATCACCCGTTCAGTGCCTACTGCCTCGGA
Rara	shRara-3	TGCTGTTGACAGTGAGCGAGAAACGATCGAAACAAAAAGATAGTGAAGCCACAGATGTATCTTTTTGTTTCGATCGTTTCGTGCCTACTGCCTCGGA
Rara	shRara-4	TGCTGTTGACAGTGAGCGCACGATCGAAACAAAAAGAAGATAGTGAAGCCACAGATGTATCTTCTTTTTGTTTCGATCGTTTGCCTACTGCCTCGGA
Rarb	shRarb-1	TGCTGTTGACAGTGAGCGCACGTGTAATTACCTTGAAAAATAGTGAAGCCACAGATGTATTTTTCAAGGTAATTACACGTTTGCCTACTGCCTCGGA
Rarb	shRarb-2	TGCTGTTGACAGTGAGCGCCATTAACAAGGTCACTAGGAATAGTGAAGCCACAGATGTATTCCTAGTGACCTTGTTAATGATGCCTACTGCCTCGGA
Rarb	shRarb-3	TGCTGTTGACAGTGAGCGACTGCAGGAAAAGGCTCTCAAATAGTGAAGCCACAGATGTATTTGAGAGCCTTTTCCTGCAGCTGCCTACTGCCTCGGA
Rarg	shRarg-1	TGCTGTTGACAGTGAGCGCTGAACTGAGTCCACAGTTAGATAGTGAAGCCACAGATGTATCTAACTGTGGACTCAGTTCATTGCCTACTGCCTCGGA
Rarg	shRarg-2	TGCTGTTGACAGTGAGCGCCAGAAAAACATGGTGTATACATAGTGAAGCCACAGATGTATGTATACACCATGTTTTTCTGATGCCTACTGCCTCGGA
Rarg	shRarg-3	TGCTGTTGACAGTGAGCGACAATGACAAGTCTTCTGGCTATAGTGAAGCCACAGATGTATAGCCAGAAGACTTGTCATTGCTGCCTACTGCCTCGGA
Rfp	shRfp-1	TGCTGTTGACAGTGAGCGCCATGCACATGAAGCTGTACAATAGTGAAGCCACAGATGTATTGTACAGCTTCATGTGCATGTTGCCTACTGCCTCGGA
Rfp	shRfp-2	TGCTGTTGACAGTGAGCGCCGGGGTGAACTTCCCATCCAATAGTGAAGCCACAGATGTATTGGATGGGAAGTTCACCCCGTTGCCTACTGCCTCGGA
Rora	shRora-1	TGCTGTTGACAGTGAGCGCAGGAATTGTTCACTTCAGAATTAGTGAAGCCACAGATGTAATTCTGAAGTGAACAATTCCTTTGCCTACTGCCTCGGA
Rora	shRora-2	TGCTGTTGACAGTGAGCGCCAGCCGTCAGCAGCTTCTACATAGTGAAGCCACAGATGTATGTAGAAGCTGCTGACGGCTGATGCCTACTGCCTCGGA
Rora	shRora-3	TGCTGTTGACAGTGAGCGCAGCAGAGAGACAGCTTGTACATAGTGAAGCCACAGATGTATGTACAAGCTGTCTCTCTGCTTTGCCTACTGCCTCGGA
Rorb	shRorb-1	TGCTGTTGACAGTGAGCGACAGACCCACACCTACGAGGAATAGTGAAGCCACAGATGTATTCCTCGTAGGTGTGGGTCTGCTGCCTACTGCCTCGGA
Rorb	shRorb-2	TGCTGTTGACAGTGAGCGCACGATCAGATCTTACTTCTGATAGTGAAGCCACAGATGTATCAGAAGTAAGATCTGATCGTTTGCCTACTGCCTCGGA
Rorb	shRorb-3	TGCTGTTGACAGTGAGCGACAGAAGCTTCAGGAAAAGATATAGTGAAGCCACAGATGTATATCTTTTCCTGAAGCTTCTGGTGCCTACTGCCTCGGA
Rorc	shRorc-1	TGCTGTTGACAGTGAGCGCCACCTCACAAATTGAAGTGAATAGTGAAGCCACAGATGTATTCACTTCAATTTGTGAGGTGTTGCCTACTGCCTCGGA
Rorc	shRorc-2	TGCTGTTGACAGTGAGCGAAACAACCACACAGTCTTTTTATAGTGAAGCCACAGATGTATAAAAAGACTGTGTGGTTGTTGTGCCTACTGCCTCGGA
Rorc	shRorc-3	TGCTGTTGACAGTGAGCGCCCAGAGGAAGTCAATGTGGGATAGTGAAGCCACAGATGTATCCCACATTGACTTCCTCTGGTTGCCTACTGCCTCGGA
Rxra	shRxra-1	TGCTGTTGACAGTGAGCGAGCACCACATCAAGCCACCTAATAGTGAAGCCACAGATGTATTAGGTGGCTTGATGTGGTGCCTGCCTACTGCCTCGGA
Rxra	shRxra-2	TGCTGTTGACAGTGAGCGAAAGCACATCTGTGCTATCTGATAGTGAAGCCACAGATGTATCAGATAGCACAGATGTGCTTGTGCCTACTGCCTCGGA
Rxra	shRxra-3	TGCTGTTGACAGTGAGCGCTCCTGCCGCTCGACTTCTCTATAGTGAAGCCACAGATGTATAGAGAAGTCGAGCGGCAGGAATGCCTACTGCCTCGGA
Rxra	shRxra-4	TGCTGTTGACAGTGAGCGCGAACCCCAGCTCACCAAATGATAGTGAAGCCACAGATGTATCATTTGGTGAGCTGGGGTTCATGCCTACTGCCTCGGA
Rxrb	shRxrb-1	TGCTGTTGACAGTGAGCGACCAGTCATCAGTTCTTCCATATAGTGAAGCCACAGATGTATATGGAAGAACTGATGACTGGGTGCCTACTGCCTCGGA
Rxrb	shRxrb-2	TGCTGTTGACAGTGAGCGATGTCGTGATAACAAAGACTGATAGTGAAGCCACAGATGTATCAGTCTTTGTTATCACGACACTGCCTACTGCCTCGGA
Rxrb	shRxrb-3	TGCTGTTGACAGTGAGCGCGCGGGCAATCATACTGTTTAATAGTGAAGCCACAGATGTATTAAACAGTATGATTGCCCGCATGCCTACTGCCTCGGA
Rxrb	shRxrb-4	TGCTGTTGACAGTGAGCGCGCCTGGCCACTGGCATGAAAATAGTGAAGCCACAGATGTATTTTCATGCCAGTGGCCAGGCATGCCTACTGCCTCGGA
Rxrg	shRxrg-1	TGCTGTTGACAGTGAGCGCACGTGGAGAACTCAACAAATATAGTGAAGCCACAGATGTATATTTGTTGAGTTCTCCACGTTTGCCTACTGCCTCGGA
Rxrg	shRxrg-2	TGCTGTTGACAGTGAGCGACACTTCTCAGATCTCACCTTATAGTGAAGCCACAGATGTATAAGGTGAGATCTGAGAAGTGGTGCCTACTGCCTCGGA
Rxrg	shRxrg-3	TGCTGTTGACAGTGAGCGATCTGGTGAAACACATCTGTGATAGTGAAGCCACAGATGTATCACAGATGTGTTTCACCAGAGTGCCTACTGCCTCGGA
Scand1	shScand1-1	TGCTGTTGACAGTGAGCGACACCAAGGAGCAGATCGTGGATAGTGAAGCCACAGATGTATCCACGATCTGCTCCTTGGTGCTGCCTACTGCCTCGGA
Scand1	shScand1-2	TGCTGTTGACAGTGAGCGCGGAGCAGATCGTGGAGATGCTTAGTGAAGCCACAGATGTAAGCATCTCCACGATCTGCTCCTTGCCTACTGCCTCGGA
Scand1	shScand1-3	TGCTGTTGACAGTGAGCGCGCTGCAGGCCATTCTACCGGATAGTGAAGCCACAGATGTATCCGGTAGAATGGCCTGCAGCTTGCCTACTGCCTCGGA
Scand1	shScand1-4	TGCTGTTGACAGTGAGCGCGCGCTTCCGGCAGTTTCGCTATAGTGAAGCCACAGATGTATAGCGAAACTGCCGGAAGCGCTTGCCTACTGCCTCGGA
Tgr5	shTgr5-1	TGCTGTTGACAGTGAGCGACCTACCACACCAGTAGCCAATTAGTGAAGCCACAGATGTAATTGGCTACTGGTGTGGTAGGCTGCCTACTGCCTCGGA
Tgr5	shTgr5-2	TGCTGTTGACAGTGAGCGAGCCTGGAACTCTGTTATCGCATAGTGAAGCCACAGATGTATGCGATAACAGAGTTCCAGGCCTGCCTACTGCCTCGGA
Tgr5	shTgr5-3	TGCTGTTGACAGTGAGCGAAGGAGCCACACTGCTCTTCTTTAGTGAAGCCACAGATGTAAAGAAGAGCAGTGTGGCTCCTGTGCCTACTGCCTCGGA
Thra	shThra-1	TGCTGTTGACAGTGAGCGCGAGGAGAACAGTGCCAGGTCATAGTGAAGCCACAGATGTATGACCTGGCACTGTTCTCCTCTTGCCTACTGCCTCGGA
Thra	shThra-2	TGCTGTTGACAGTGAGCGCCCCACCTATTCCTGCAAGTAATAGTGAAGCCACAGATGTATTACTTGCAGGAATAGGTGGGATGCCTACTGCCTCGGA
Thra	shThra-3	TGCTGTTGACAGTGAGCGAAGCTGCCTTGCGAAGACCAGATAGTGAAGCCACAGATGTATCTGGTCTTCGCAAGGCAGCTCTGCCTACTGCCTCGGA
Thra	shThra-4	TGCTGTTGACAGTGAGCGAGGCAAGTCACTCTCTGCCTTATAGTGAAGCCACAGATGTATAAGGCAGAGAGTGACTTGCCCTGCCTACTGCCTCGGA
Thra	shThra-5	TGCTGTTGACAGTGAGCGACATGGACTTGGTTCTAGATGATAGTGAAGCCACAGATGTATCATCTAGAACCAAGTCCATGGTGCCTACTGCCTCGGA
Thra	shThra-6	TGCTGTTGACAGTGAGCGAAACCACCGCAAACACAACATATAGTGAAGCCACAGATGTATATGTTGTGTTTGCGGTGGTTGTGCCTACTGCCTCGGA
Thrb	shThrb-1	TGCTGTTGACAGTGAGCGCCTCTGTCATCTTTCAACCTGATAGTGAAGCCACAGATGTATCAGGTTGAAAGATGACAGAGATGCCTACTGCCTCGGA
Thrb	shThrb-2	TGCTGTTGACAGTGAGCGCCACGAGGCCAGCTGAAAAATATAGTGAAGCCACAGATGTATATTTTTCAGCTGGCCTCGTGTTGCCTACTGCCTCGGA
Thrb	shThrb-3	TGCTGTTGACAGTGAGCGCGGGCATGTCTCTGTCATCTTATAGTGAAGCCACAGATGTATAAGATGACAGAGACATGCCCATGCCTACTGCCTCGGA
Thrb	shThrb-4	TGCTGTTGACAGTGAGCGATGGAAGCCTTCAGTCATTTTATAGTGAAGCCACAGATGTATAAAATGACTGAAGGCTTCCAGTGCCTACTGCCTCGGA
Vdr	shVdr-1	TGCTGTTGACAGTGAGCGATCCTCAAACTCTGATCTGTAATAGTGAAGCCACAGATGTATTACAGATCAGAGTTTGAGGAGTGCCTACTGCCTCGGA
Vdr	shVdr-2	TGCTGTTGACAGTGAGCGACTGGCTGATCTTGTCAGTTAATAGTGAAGCCACAGATGTATTAACTGACAAGATCAGCCAGGTGCCTACTGCCTCGGA
Vdr	shVdr-3	TGCTGTTGACAGTGAGCGCAGGCCCTGTTCACCTGCCCCTTAGTGAAGCCACAGATGTAAGGGGCAGGTGAACAGGGCCTTTGCCTACTGCCTCGGA
