## Supplementary Table 3 for "CAR/Nr1i3 directs T cell adaptation to bile acids in the small intestine"

### Sheet: Sheet1
Supplementary Online Table 2
Cell type	Parameter	Group size (n)	CD45.2- B6 (Mean + SD)	CD45.2+ B6.Nr1i3-/- (Mean + SD)	P value (paired two-tailed student's t test)
Th0	% IFNg+	3	24.00+5.173	27.98+7.642	0.3109
Th0	% IL-4+	3	14.81+4.633	18.54+5.420	0.257
Th0	% TNFa+	3	92.37+2.139	93.60+2.551	0.085
Th1	% IFNg+	3	79.84+3.181	81.82+4.666	0.1479
Th2	% IL-4+	3	15.97+7.475	17.97+7.129	0.1041
npTh17	% IL-17A+	3	12.15+4.351	14.31+6.637	0.2497
pTh17	% IL-17A+	3	15.58+4.665	18.24+7.286	0.2217
iTreg	% Foxp3+	3	79.07+3.424	79.90+4.133	0.3391
